# An objective criterion to evaluate sequence-similarity networks helps in dividing the protein family sequence space

**DOI:** 10.1101/2022.04.19.488343

**Authors:** B. V. H. Hornung, N. Terrapon

**Affiliations:** Aix Marseille Universite, CNRS, UMR 7257 AFMB, Marseille, France; INRAE, USC 1408 AFMB, Marseille, France

**Keywords:** CAZy, carbohydrate active enzymes, sequence-based protein classification, protein subfamilies, SSN, sequence similarity network

## Abstract

The deluge of genomic data raises various challenges for computational protein annotation. The definition of superfamilies, based on conserved folds, or of families, showing more recent homology signatures, allow a first categorization of the sequence space. However, for precise functional annotation or the identification of the unexplored parts within a family, a division into subfamilies is essential. As curators of an expert database, the Carbohydrate Active Enzymes database (CAZy), we began, more than 15 years ago, to manually define subfamilies based on phylogeny reconstruction. However, facing the increasing amount of sequence and functional data, we required more scalable and reproducible methods. The recently popularized sequence similarity networks (SSNs), allows to cope with very large families and computation of many subfamily schemes. Still, the choice of the optimal SSN subfamily scheme only relies on expert knowledge so far, without any data-driven guidance from within the network. In this study, we therefore decided to investigate several network properties to determine a criterion which can be used by curators to evaluate the quality of subfamily assignments. The performance of the closeness centrality criterion, a network property to indicate the connectedness within the network, shows high similarity to the decisions of expert curators from eight distinct protein families. Closeness centrality also suggests that in some cases multiple levels of subfamilies could be possible, depending on the granularity of the research question, while it indicates when no subfamily emerged in some family evolution. We finally used closeness centrality to create subfamilies in four families of the CAZy database, providing a finer functional annotation and highlighting subfamilies without biochemically characterized members for potential future discoveries.

**Author Summary:** Proteins perform a lot of functions within living cells. To determining their broad function, we group similar amino-acid sequences into families as their shared ancestry argue for shared functionality. That’s what we do in the CAZy database, which covers >300 Cazbohydrate-Active enZyme families nowadays. However, we need to divide families into subfamilies to provide finer readibility into (meta)genomes and guide biochemists towards unexplored regions of the sequence space. We recently used the popularized Sequence Similarity Networks (SSN) to delineate subfamilies in the large GH16 family, but had to entirely rely on expert knowledge to evaluate and take the final decision until now, which is not scalable, not eough automated and less reproducible. To accelerate the construction of protein subfamilies from sequence similarity networks, we present here an investigation of different network properties, to use as indicators for optimal subfamily divisions. The closeness centrality criterion performed best on artificial data, and recapitulates the decisions of expert curators. We used this criterion to divide four more CAZy families into subfamilies, showed that for others no subfamilies exist.

We are therefore able to create new protein subfamilies faster and with more reliability.
