## Supplementary Table 1 for "An objective criterion to evaluate sequence-similarity networks helps in dividing the protein family sequence space"

### Sheet: Sheet1
Evalue cutoff	Family #	# Sequences	# Characterized
10E-51	1	773	25 x 2.4.1.10; 3 x 2.4.1.9; 3 x 3.2.1.26; 1 x 2.4.1.9+2.4.1.10; 1 x 2.4.1.10+3.2.1.26
	2	737	18 x 2.4.1.10; 6 x 2.4.1.9
10E-124	1	580	9 x 2.4.1.10
	2	351	21 x 2.4.1.10; 1 x 2.4.1.9+2.4.1.10; 1 x 2.4.1.9; 2 x 3.2.1.26
	3	278	4 x 2.4.1.10; 1 x 2.4.1.10+3.2.1.26; 1 x 3.2.1.26
	4	156	9 x 2.4.1.10; 6 x 2.4.1.9
	5	71	2 x 2.4.1.9; 1 x 3.2.1.26
10E-154	1	580	9 x 2.4.1.10
	2	312	14 x 2.4.1.10
	3	278	4 x 2.4.1.10; 1 x 2.4.1.10+3.2.1.26; 1 x 3.2.1.26
	4	114	6 x 2.4.1.10; 5 x 2.4.1.9
	5	39	10 x 2.4.1.10; 1 x 2.4.1.9+2.4.1.10; 1 x 2.4.1.9; 2 x 3.2.1.26
	6	34	3 x 2.4.1.10
	7	29	1 x 2.4.1.9
	8	28	1 x 2.4.1.9; 1 x 3.2.1.26
	28	1	1 x 2.4.1.9
