## Supplementary Table 2 for "An objective criterion to evaluate sequence-similarity networks helps in dividing the protein family sequence space"

### Sheet: Sheet1
First network	Connected, second network
Perfect network, size 50
perfect network, size 50	1 single node
perfect network, size 50	perfect network, size 3
perfect network, size 50	perfect network, size 50
perfect network, size 50	perfect network, size 200
perfect network, size 50	random network, 50 nodes, 250 edges
perfect network, size 50	random network, 50 nodes, 500 edges
perfect network, size 50	random network, 200 nodes, 500 edges
perfect network, size 50	random network, 200 nodes, 1000 edges
perfect network, size 50	random network, 200 nodes, 2000 edges
perfect network, size 50	random network, 200 nodes, 3000 edges
perfect network, size 50	random network, 200 nodes, 4000 edges
perfect network, size 50	50 single nodes, connecting a single node fully to the network
perfect network, size 50	50 single nodes, iteratively connected
perfect network, size 50	50 single nodes, randomly connected
perfect network, size 50	200 single nodes, connecting a single node fully to the network
perfect network, size 50	200 single nodes, iteratively connected
perfect network, size 50	200 single nodes, randomly connected
Other perfect networks
1 single node	perfect network, size 50
perfect network, size 3	perfect network, size 50
perfect network, size 200	perfect network, size 50
random network, 200 nodes, 300 edges
random network, 200 nodes, 300 edges	50 single nodes, connecting a single node fully to the network
random network, 200 nodes, 300 edges	50 single nodes, iteratively connected
random network, 200 nodes, 300 edges	50 single nodes, randomly connected
random network, 200 nodes, 300 edges	200 single nodes, connecting a single node fully to the network
random network, 200 nodes, 300 edges	200 single nodes, iteratively connected
random network, 200 nodes, 300 edges	200 single nodes, randomly connected
Random network, 200 nodes, 500 edges
random network, 200 nodes, 500 edges	perfect network, size 50
random network, 200 nodes, 500 edges	50 single nodes, connecting a single node fully to the network
random network, 200 nodes, 500 edges	50 single nodes, iteratively connected
random network, 200 nodes, 500 edges	50 single nodes, randomly connected
random network, 200 nodes, 500 edges	200 single nodes, connecting a single node fully to the network
random network, 200 nodes, 500 edges	200 single nodes, iteratively connected
random network, 200 nodes, 500 edges	200 single nodes, randomly connected
random network, 200 nodes, 1000 edges
random network, 200 nodes, 1000 edges	perfect network, size 50
random network, 200 nodes, 1000 edges	50 single nodes, connecting a single node fully to the network
random network, 200 nodes, 1000 edges	50 single nodes, iteratively connected
random network, 200 nodes, 1000 edges	50 single nodes, randomly connected
random network, 200 nodes, 1000 edges	200 single nodes, connecting a single node fully to the network
random network, 200 nodes, 1000 edges	200 single nodes, iteratively connected
random network, 200 nodes, 1000 edges	200 single nodes, randomly connected
random network, 200 nodes, 4000 edges
random network, 200 nodes, 4000 edges	perfect network, size 50
random network, 200 nodes, 4000 edges	50 single nodes, connecting a single node fully to the network
random network, 200 nodes, 4000 edges	50 single nodes, iteratively connected
random network, 200 nodes, 4000 edges	50 single nodes, randomly connected
random network, 200 nodes, 4000 edges	200 single nodes, connecting a single node fully to the network
random network, 200 nodes, 4000 edges	200 single nodes, iteratively connected
random network, 200 nodes, 4000 edges	200 single nodes, randomly connected
Other random networks
random network, 50 nodes, 250 edges	perfect network, size 50
random network, 50 nodes, 500 edges	perfect network, size 50
random network, 200 nodes, 2000 edges	perfect network, size 50
random network, 200 nodes, 3000 edges	perfect network, size 50
50 single nodes
50 single nodes, connecting a single node fully to the network	perfect network, size 50
50 single nodes, connecting a single node fully to the network	random network, 200 nodes, 300 edges
50 single nodes, connecting a single node fully to the network	random network, 200 nodes, 500 edges
50 single nodes, connecting a single node fully to the network	random network, 200 nodes, 1000 edges
50 single nodes, connecting a single node fully to the network	random network, 200 nodes, 4000 edges
50 single nodes, iteratively connected	perfect network, size 50
50 single nodes, iteratively connected	random network, 200 nodes, 300 edges
50 single nodes, iteratively connected	random network, 200 nodes, 500 edges
50 single nodes, iteratively connected	random network, 200 nodes, 1000 edges
50 single nodes, iteratively connected	random network, 200 nodes, 4000 edges
50 single nodes, randomly connected	perfect network, size 50
50 single nodes, randomly connected	random network, 200 nodes, 300 edges
50 single nodes, randomly connected	random network, 200 nodes, 500 edges
50 single nodes, randomly connected	random network, 200 nodes, 1000 edges
50 single nodes, randomly connected	random network, 200 nodes, 4000 edges
200 single nodes
200 single nodes, connecting a single node fully to the network	perfect network, size 50
200 single nodes, connecting a single node fully to the network	random network, 200 nodes, 300 edges
200 single nodes, connecting a single node fully to the network	random network, 200 nodes, 500 edges
200 single nodes, connecting a single node fully to the network	random network, 200 nodes, 1000 edges
200 single nodes, connecting a single node fully to the network	random network, 200 nodes, 4000 edges
200 single nodes, iteratively connected	perfect network, size 50
200 single nodes, iteratively connected	random network, 200 nodes, 300 edges
200 single nodes, iteratively connected	random network, 200 nodes, 500 edges
200 single nodes, iteratively connected	random network, 200 nodes, 1000 edges
200 single nodes, iteratively connected	random network, 200 nodes, 4000 edges
200 single nodes, randomly connected	perfect network, size 50
200 single nodes, randomly connected	random network, 200 nodes, 300 edges
200 single nodes, randomly connected	random network, 200 nodes, 500 edges
200 single nodes, randomly connected	random network, 200 nodes, 1000 edges
200 single nodes, randomly connected	random network, 200 nodes, 4000 edges
